# Profiling Tel1 Signaling Reveals a Non-Canonical Motif Targeting DNA Repair and Telomere Control Machineries

**DOI:** 10.1101/2024.07.03.601872

**Authors:** Will Comstock, Ethan Sanford, Marcos Navarro, Marcus B Smolka

## Abstract

The stability of the genome relies on Phosphatidyl Inositol 3-Kinase-related Kinases (PIKKs) that sense DNA damage and trigger elaborate downstream signaling responses. In *S. cerevisiae*, the Tel1 kinase (ortholog of human ATM) is activated at DNA double strand breaks (DSBs) and short telomeres. Despite the well-established roles of Tel1 in the control of telomere maintenance, suppression of chromosomal rearrangements, activation of cell cycle checkpoints, and repair of DSBs, the substrates through which Tel1 controls these processes remain incompletely understood. Here we performed an in depth phosphoproteomic screen for Tel1-dependent phosphorylation events. To achieve maximal coverage of the phosphoproteome, we developed a scaled-up approach that accommodates large amounts of protein extracts and chromatographic fractions. Compared to previous reports, we expanded the number of detected Tel1-dependent phosphorylation events by over 10-fold. Surprisingly, in addition to the identification of phosphorylation sites featuring the canonical motif for Tel1 phosphorylation (S/T-Q), the results revealed a novel motif (D/E-S/T) highly prevalent and enriched in the set of Tel1-dependent events. This motif is unique to Tel1 signaling and not shared with the Mec1 kinase, providing clues to how Tel1 plays specialized roles in DNA repair and telomere length control. Overall, these findings define a Tel1-signaling network targeting numerous proteins involved in DNA repair, chromatin regulation, and telomere maintenance that represents a framework for dissecting the molecular mechanisms of Tel1 action.
