## Supplemental Table 2 for "Profiling Tel1 Signaling Reveals a Non-Canonical Motif Targeting DNA Repair and Telomere Control Machineries"

### Sheet: Table EV1 Legend
Table EV1: Yeast strains.
This table contains a list of all yeast strains used in the study. Strains are available upon request to the authors.

### Sheet: Table EV1
Short Name	Brief Descr.	Full Genotype
WT	MBS166_sml1::TRIP, bar1::HIS3	MATalpha, ura3-52, leu2∆1, trp1∆63, his3∆200, lys2∆Bgl, hom3-10, ade2∆1, ade8, arg4∆, sml1::TRIP, bar1:::HIS3
tel1∆	MBS166_sml1::TRIP, bar1::HIS3, tel1::KanMX6 (Silac)	MATalpha, ura3-52, leu2∆1, trp1∆63, his3∆200, lys2∆Bgl, hom3-10, ade2∆1, ade8, arg4∆, sml1::TRIP, bar1:::HIS3, tel1::KanMX6
dun1∆rad53∆	MBS166_sml1::TRIP, bar1::HIS3, rad53∆::G418_dun1∆::Hygro	MATalpha, ura3-52, leu2∆1, trp1∆63, his3∆200, lys2∆Bgl, hom3-10, ade2∆1, ade8, arg4∆, sml1::TRIP, bar1:::HIS3, rad53∆::G418, dun1∆::Hygro
Hrr25as	MBS166_sml1::TRIP, bar1::HIS3, I82G	MATalpha, ura3-52, leu2∆1, trp1∆63, his3∆200, lys2∆Bgl, hom3-10, ade2∆1, ade8, arg4∆, sml1::TRIP, bar1:::HIS3, Ile82Gly
